# Changes in microglia chromatin accessibility in aged female mice

**DOI:** 10.1101/2024.01.18.575944

**Authors:** Victor A. Ansere, Kyla B. Tooley, Kottapalli Srividya, Walker Hoolehan, Kevin D. Pham, Sarah R. Ocañas, Willard M. Freeman

## Abstract

Aged female microglia display a more inflammatory and disease-associated phenotype compared to age-matched males. Epigenetic mechanisms, such as chromatin accessibility, are key drivers of microglial plasticity and phenotypes necessary for development, priming, and immune activation. Therefore, alterations in chromatin accessibility patterns can potentially regulate the neuroimmune responses and phenotypes observed in female microglia with aging, but to date have not been assessed. In this study, hippocampal microglia chromatin accessibility in young (4-5 months) and old (23-24 months) female mice was interrogated by Assay for Transposable Accessible Chromatin using Sequencing (ATAC-Seq). Cx3cr1-cre/ERT2+: NuTRAP mice were used to tag microglia and enable INTACT (isolation of nuclei tagged in specific cell types) collection of microglia-specific nuclei. With aging, loci specific gains and losses in chromatin accessibility were observed. Notably, changes in chromatin accessibility were skewed, with aged female microglia having more regions gaining accessibility than loosing accessibility. These changes were under-represented in the proximal promoter region (≤1kb) of genes but were enriched in intergenic regions. Regions that gained accessibility were more concentrated around genes responsible for myeloid cell differentiation and the regulation of immune and inflammatory responses. In contrast, regions that became less accessible were closest to genes involved in neuronal and synaptic function. In addition, X Chromosome accessibility changes were less common compared to autosomal changes, which argues against increased X Chromosome escape from inactivation with aging in female microglia. Overall, our data demonstrate age-related chromatin accessibility changes in female microglia, which may be regulated within enhancers and distal regulatory elements, and that these changes have potential downstream implications for the inflammatory phenotype of microglia in aging female mice.
