## Additional file S1 for "Changes in microglia chromatin accessibility in aged female mice"

### Sheet: Additional file S1_BamStats of 
Sample	ID	reads mapped	mapped and paired	after subsampling and deduping
582R_486R	O1	53251949	53051537	38422780
735R_736L	O2	54475294	54248969	38419950
737R_738L	O3	62512328	62255711	38422808
749L_750R	O4	54333925	54127231	38418878
2894R_2971R	Y1	64968895	64742067	38420968
2972L_3080R	Y2	85223508	84823551	38415800
3081L_3072R	Y3	45300145	45144581	38419904
3073L_3074R	Y4	55671777	55480686	38411430
