## Additional file S12 for "Changes in microglia chromatin accessibility in aged female mice"

### Sheet: Additional file S12_differentia
	seqnames	start	end	width	strand	Conc	Conc_Old	Conc_Young	Fold	p.value	FDR
1	chrX	167179961	167180361	401	*	5.08476	5.79509	3.62606	1.61917	2.0911e-09	4.32857e-06
2	chrX	167180885	167181285	401	*	4.24578	4.90473	2.99793	1.3047	4.40288e-07	0.000452075
3	chrX	167167300	167167700	401	*	4.05449	4.73344	2.72905	1.30997	6.55181e-07	0.000452075
4	chrX	13574902	13575302	401	*	4.61277	5.20355	3.59518	1.14434	8.81263e-07	0.000456054
5	chrX	167210161	167210561	401	*	5.08232	5.65442	4.12026	1.0928	1.32198e-06	0.000456874
6	chrX	13606800	13607200	401	*	4.23163	4.86573	3.07329	1.20087	1.32427e-06	0.000456874
7	chrX	167318768	167319168	401	*	4.38822	4.9868	3.34657	1.09693	3.12581e-06	0.000924346
8	chrX	167227155	167227555	401	*	4.30265	4.88352	3.31487	1.01109	9.21974e-06	0.00238561
9	chrX	96239592	96239992	401	*	3.40111	4.10315	1.97909	1.07326	1.56066e-05	0.00330383
10	chrX	117770294	117770694	401	*	4.09574	4.71973	2.9719	1.02188	1.59606e-05	0.00330383
11	chrX	155172353	155172753	401	*	3.71085	4.34508	2.55208	1.00795	2.11193e-05	0.00389976
12	chrX	105064723	105065123	401	*	3.28998	3.98976	1.87779	1.03387	2.26073e-05	0.00389976
13	chrX	167229252	167229652	401	*	4.60724	5.13705	3.76108	0.875554	2.9141e-05	0.00464015
14	chrX	13631878	13632278	401	*	3.45809	4.11107	2.23238	0.987093	3.14473e-05	0.0046497
15	chrX	10857184	10857584	401	*	3.91245	4.50982	2.8746	0.933697	3.68702e-05	0.00508809
16	chrX	13633885	13634285	401	*	3.47401	4.12922	2.24007	0.952159	4.6104e-05	0.00596471
17	chrX	167164739	167165139	401	*	3.5279	4.16417	2.36204	0.889044	8.2801e-05	0.0096692
18	chrX	96025885	96026285	401	*	4.2998	4.83759	3.43273	0.822623	8.408e-05	0.0096692
19	chrX	60000174	60000574	401	*	3.50759	4.11812	2.42807	0.862864	9.805e-05	0.0106823
20	chrX	13632594	13632994	401	*	3.6194	4.20056	2.63076	0.792324	0.00019648	0.0202821
21	chrX	96130454	96130854	401	*	4.43734	4.95106	3.63213	0.74768	0.000209741	0.0202821
22	chrX	167315808	167316208	401	*	4.06505	4.61165	3.17438	0.764359	0.000219918	0.0202821
23	chrX	60001444	60001844	401	*	4.53827	5.02444	3.79955	0.723209	0.000225357	0.0202821
24	chrX	96609476	96609876	401	*	3.91858	4.44804	3.07331	0.749777	0.000242532	0.0209184
25	chrX	48433484	48433884	401	*	3.22453	3.86308	2.05067	0.777921	0.000256746	0.0212586
26	chrX	20355328	20355728	401	*	3.18152	3.80578	2.05678	0.768865	0.000281273	0.0223936
27	chrX	43430158	43430558	401	*	4.25614	3.4627	4.76511	-0.721459	0.000297746	0.0226239
28	chrX	56416318	56416718	401	*	3.7908	4.34486	2.87973	0.744515	0.000306023	0.0226239
29	chrX	130246459	130246859	401	*	3.94864	3.10452	4.47765	-0.7203	0.000350857	0.0250211
30	chrX	48153305	48153705	401	*	3.86207	4.38904	3.02325	0.718998	0.000362625	0.0250211
31	chrX	113867893	113868293	401	*	4.10295	4.60972	3.31492	0.694266	0.000457192	0.0302956
32	chrX	159757138	159757538	401	*	3.17537	3.79001	2.08246	0.718862	0.000468338	0.0302956
33	chrX	13636308	13636708	401	*	3.82316	4.34657	2.99349	0.688331	0.000556209	0.033694
34	chrX	66676918	66677318	401	*	3.31645	2.29185	3.90951	-0.701215	0.000566041	0.033694
35	chrX	8090331	8090731	401	*	3.54462	4.11833	2.57785	0.699282	0.000569706	0.033694
36	chrX	146962365	146962765	401	*	4.03978	3.27124	4.53854	-0.66231	0.00067639	0.0385999
37	chrX	106957652	106958052	401	*	3.62934	2.724	4.18132	-0.678006	0.000691996	0.0385999
38	chrX	23675430	23675830	401	*	3.94654	4.4538	3.15733	0.663982	0.000708598	0.0385999
39	chrX	109102419	109102819	401	*	2.59755	1.1833	3.29781	-0.6371	0.000756804	0.0401688
40	chrX	15914128	15914528	401	*	3.18258	2.10442	3.79269	-0.649134	0.000962801	0.047948
41	chrX	7763916	7764316	401	*	4.27664	4.74561	3.57736	0.627233	0.000964222	0.047948
42	chrX	64940964	64941364	401	*	4.53214	3.83997	4.99794	-0.623567	0.000972858	0.047948
43	chrX	80664484	80664884	401	*	3.71557	2.8679	4.24596	-0.641946	0.00102275	0.0482837
44	chrX	157936498	157936898	401	*	3.01668	1.93719	3.62719	-0.641592	0.00103315	0.0482837
45	chrX	132989011	132989411	401	*	3.28811	2.28872	3.87287	-0.643741	0.00104965	0.0482837
